# Genomic acquisitions in emerging populations of *Xanthomonas vasicola* pv. *vasculorum* infecting corn in the U.S. and Argentina

**DOI:** 10.1101/587915

**Authors:** Alvaro L Perez-Quintero, Mary Ortiz-Castro, Guangxi Wu, Jillian M. Lang, Sanzhen Liu, Toni A Chapman, Christine Chang, Janet Ziegle, Zhao Peng, Frank F. White, Maria Cristina Plazas, Jan E. Leach, Kirk Broders

## Abstract

*Xanthomonas vasicola* pv. *vasculorum (Xvv)* is an emerging bacterial plant pathogen that causes bacterial leaf streak on corn. First described in South Africa in 1949, reports of this bacteria have greatly increased in the past years in South America and in the U.S., where it is now present in most of the corn producing states. Phenotypic characterization showed that the emerging U.S. and South American X*vv* populations may have increased virulence in corn compared to older strains. To understand the genetic mechanisms behind the increased virulence in this group, we used comparative genomics to identify gene acquisitions in *Xvv* genomes from the U.S. and Argentina. We sequenced 41 genomes of *Xvv* and the related sorghum-infecting *X. vasicola* pv. *holcicola* (*Xvh).* A comparison of all available *X. vasicola* genomes showed the phylogenetic relationships in the group and identified clusters of genes associated with the emerging *Xvv* populations. The newly acquired gene clusters showed evidence of horizontal transfer to *Xvv* and included candidate virulence factors. One cluster, in particular, corresponded to a prophage transferred from *Xvh* to all *Xvv* from Argentina and the U.S. The prophage contains putative secreted proteins, which represent candidates for virulence determinants in these populations and await further molecular characterization.
