## Supplementary Table 1 for "Genomic acquisitions in emerging populations of *Xanthomonas vasicola* pv. *vasculorum* infecting corn in the U.S. and Argentina"

### Sheet: Sheet1
ID	Pathovar	Location	State	Country	Host_Scient	Host_simple	Year	Accession	This Study?	N50	Contigs	Length
PXO99A	Xoo			Phillippines	O. sativa	Rice	1980	NC_010717.2	No	5238555	1	5238555
NCPPB1396	Xv			Sri Lanka	T.laxum	T.laxum	1963	GCA_000772725.1	No	111791	67	4805066
NCPPB902	Xv			Sri Lanka	T.laxum	T.laxum	1961	GCA_000772775.3	No	4916019	1	4916019
NCPPB1395	Xv			Sri Lanka	T.laxum	T.laxum	1963	GCA_000772785.1	No	106646	82	4840338
NCPPB1394	Xv			Sri Lanka	T.laxum	T.laxum	1963	GCA_000774005.1	No	112957	75	4874191
NCPPB1241	Xvh			Australia	Sorghum vulgare (S. bicolor)	Sorghum	1962	GCA_000772695.1	No	142494	90	4851075
NCPPB2417	Xvh			New Zealand	S. vulgare	Sorghum	1969	GCA_000772705.2	No	125807	96	4923717
NCPPB1060	Xvh			Ethiopia	Sorghum bicolor	Sorghum	1961	GCA_000772715.2	No	4975046	1	4975046
NCPPB989	Xvh			United States	Holcus sp.	Sorghum	1942	GCA_000772795.1	No	168650	81	4994515
CFBP2543	Xvh			New Zealand	Sorghum vulgare	Sorghum	1969	GCA_002939925.1	No	135782	135	4922358
NCPPB4381	Xvm			Uganda	Musa sp.	Banana	2005	ASM15981v1	No	143688	115	4793900
Kenyan	Xvm			Kenya	Musa sp.	Banana	2007	GCA_000233635.1	No	36401	510	4907936
NCPPB2005	Xvm			Ethiopia	Ensete ventricosum	Enset	1966	GCA_000277875.1	No	61233	156	4692764
NCPPB4379	Xvm			Uganda	Musa sp.	Banana	2005	GCA_000277895.1	No	147554	95	4758198
NCPPB4380	Xvm			Uganda	Musa sp.	Banana	2006	GCA_000277915.1	No	149435	87	4751644
NCPPB4384	Xvm			Uganda	Musa sp.	Banana	2005	GCA_000277935.1	No	157780	84	4741777
NCPPB4392	Xvm			Tanzania	Musa sp.	Banana	2007	GCA_000277955.1	No	90974	162	4728564
NCPPB4394	Xvm			Tanzania	Musa sp.	Banana	2007	GCA_000277975.1	No	151917	85	4792617
NCPPB2251	Xvm			Ethiopia	Musa sp.	Banana	1967	GCA_001189905.1	No	10124	684	4535311
R5P	Xvm		Ruharambuga	Rwanda	Musa sp.	Banana	2015	GCA_003312605.3	No	124385	111	4784383
BCC280	Xvm			Ethiopia	Ensete ventricosum	Enset	2004	GCA_003312615.2	No	131702	139	4792397
BCC281	Xvm			Ethiopia	Ensete ventricosum	Enset	2004	GCA_003312625.2	No	124393	139	4785015
SY103C	Xvm		Namasere	Uganda	Musa sp.	Banana	2014	GCA_003312635.3	No	71956	140	4825852
BCC278	Xvm			Ethiopia	Ensete ventricosum	Enset	2004	GCA_003312685.2	No	127969	158	4794794
BCC274	Xvm			Ethiopia	Ensete ventricosum	Enset	2004	GCA_003312695.2	No	147515	229	4905605
BCC265	Xvm			Ethiopia	Ensete ventricosum	Enset	2004	GCA_003312705.2	No	111220	145	4827997
BCC248	Xvm			Ethiopia	Ensete ventricosum	Enset	2004	GCA_003312715.2	No	124389	131	4826870
BCC247	Xvm			Ethiopia	Ensete ventricosum	Enset	2004	GCA_003312765.2	No	111274	139	4828772
BCC246	Xvm			Ethiopia	Ensete ventricosum	Enset	2004	GCA_003312775.3	No	127532	348	4981181
BCC210	Xvm			Ethiopia	Ensete ventricosum	Enset	2004	GCA_003312785.2	No	131813	133	4805699
4W4	Xvm		Kawanda	Uganda	Sorghum sp.	Sorghum	2016	GCA_003312795.3	No	134270	153	4852963
BCC250	Xvm			Ethiopia	Ensete ventricosum	Enset	2004	GCA_003312845.2	No	148863	207	4848992
NCPPB702	Xvv			Zimbabwe	S. officinarum	Sugarcane	1959	GCA_000159795.2	No	205000	96	5333718
NCPPB1326	Xvv			Zimbabwe	S. officinarum	Sugarcane	1962	GCA_000277995.1	No	74455	253	4951570
NCPPB1381	Xvv			Zimbabwe	S. officinarum	Sugarcane	1962	GCA_000278015.1	No	108088	337	4958101
NCPPB206	Xvv			South Africa	Zea mays	Corn	1948	GCA_000278035.1	No	103376	177	4825935
SAM119	Xvv	Klerksdorp		South Africa	Zea mays	Corn	1988	GCA_003015715.1	No	4909766	1	4909766
645	Xvv		Kansas	United States	Zea mays	Corn	2016	GCA_003116615.1	No	165716	72	4882126
681	Xvv		Colorado	United States	Zea mays	Corn	2016	GCA_003116635.1	No	165716	71	4887608
715	Xvv		Minnesota	United States	Zea mays	Corn	2016	GCA_003116655.1	No	165716	78	4891638
KS-444	Xvv	Haskell Co, KS, USA	Kansas	United States	Zea mays	Corn	2016	GCA_003725135.1	No	143382	143	4918632
Xvz01	Xvv			South Africa	Zea mays	Corn	2012	SAMN10286417	No	105435	164	4946689
Xvz02	Xvv			South Africa	Zea mays	Corn	2012	SAMN10286418	No	88829	162	4763501
Xvz09	Xvv			South Africa	Zea mays	Corn	2012	SAMN10286419	No	112619	137	4824695
Xvz15	Xvv			South Africa	Zea mays	Corn	2012	SAMN10286420	No	106742	157	4826730
Xvz22	Xvv			South Africa	Zea mays	Corn	2012	SAMN10286421	No	110595	167	4963742
Xvz23	Xvv			South Africa	Zea mays	Corn	2012	SAMN10286422	No	78276	173	4949694
Xvz45	Xvv			South Africa	Zea mays	Corn	2012	SAMN10286423	No	110737	153	4911327
XvzGP	Xvv			South Africa	Zea mays	Corn	2012	SAMN10286424	No	110707	151	4819216
XvzZ2	Xvv			South Africa	Zea mays	Corn	2012	SAMN10286425	No	157076	115	4832000
XvzZ9	Xvv			South Africa	Zea mays	Corn	2012	SAMN10286426	No	139783	119	4831611
DAR-82741	Xvh		Queensland	Australia	Sorghum bicolor	Sorghum	1970	Pending	Yes	12414	827	4879782
DAR-82726	Xvh		Queensland	Australia	Sorghum bicolor	Sorghum	1970	Pending	Yes	36706	309	4961407
DAR-82572	Xvh		Queensland	Australia	Sorghum bicolor	Sorghum	1985	Pending	Yes	73174	181	4947423
DAR-82733	Xvh		Queensland	Australia	Zea mays	Corn	1970	Pending	Yes	74803	172	4908487
DAR-82728	Xvh		Queensland	Australia	Zea mays	Corn	1970	Pending	Yes	75749	158	4883061
DAR-41379	Xvh		New South Wales	Australia	Sorghum bicolor	Sorghum	1984	Pending	Yes	75755	163	4969588
BRIP-39150	Xvh		Queensland	Australia	Sorghum bicolor	Sorghum	1970	Pending	Yes	78716	168	4953300
DAR-82872	Xvh		Queensland	Australia	Zea mays	Corn	1970	Pending	Yes	79035	163	4886453
DAR-82637	Xvh		Queensland	Australia	Sorghum bicolor	Sorghum	1970	Pending	Yes	85265	171	4978740
Xvh-L	Xvh	Lancaster Co.	Nebraska	United States	Sorghum	Sorghum	2016	Pending	Yes	93493	407	5277327
DAR-41380	Xvh		New South Wales	Australia	Sorghum bicolor	Sorghum	1984	Pending	Yes	93558	177	4988679
DAR-82621	Xvh		Queensland	Australia	Sorghum bicolor	Sorghum	1970	Pending	Yes	105626	162	4924082
Mex-1	Xvh			Mexico	Sorghum sp.	Sorghum	2016	Pending	Yes	4986668	1	4986668
NE744	Xvv		Nebraska	United States	Zea mays	Corn	2015	GCA_002191965.1 / New version pending	Yes	142610	245	4949560
Arg-1A	Xvv	Adelia María	Córdoba	Argentina	Zea mays	Corn	2016	GCA_002490275.1	Yes	169775	229	4945173
NE-1	Xvv	Lincoln	Nebraska	United States	Zea mays	Corn	2016	GCA_003724915.1	Yes	143146	250	4953187
Arg-4A	Xvv	Villa Mercedes	San Luis	Argentina	Zea mays	Corn	2017	GCA_003724955.1	Yes	169775	240	4952068
Arg-5B	Xvv	Monte de los Gauchos	Córdoba	Argentina	Zea mays	Corn	2017	GCA_003724975.1	Yes	142154	253	4959929
CO-5	Xvv	Phillips	Colorado	United States	Zea mays	Corn	2016	GCA_003724995.1 / new version pending	Yes	4956931	1	4956931
Arg-7A	Xvv	Villa Mercedes	San Luis	Argentina	Zea mays	Corn	2017	GCA_003725005.1	Yes	124761	262	4965518
IA-2	Xvv	Harcourt	Iowa	United States	Zea mays	Corn	2016	GCA_003725035.1	Yes	142652	238	4936057
Arg-2B	Xvv	Rosario	Santa Fé	Argentina	Zea mays	Corn	2015	GCA_003725055.1	Yes	133221	238	4952392
CO-6	Xvv	Phillips	Colorado	United States	Zea mays	Corn	2016	GCA_003725075.1	Yes	139913	261	4931784
CO-8	Xvv	Phillips	Colorado	United States	Zea mays	Corn	2016	GCA_003725095.1	Yes	139913	244	4938057
Arg-6B	Xvv	Villa María	Córdoba	Argentina	Zea mays	Corn	2017	GCA_003725115.1	Yes	139913	246	4948568
KS-1	Xvv	Finney	Kansas	United States	Zea mays	Corn	2013	GCA_003725155.1	Yes	143146	259	4956436
IA-3	Xvv	Harcourt	Iowa	United States	Zea mays	Corn	2016	GCA_003725165.1	Yes	139913	261	4932388
NE-4	Xvv	Harlan	Nebraska	United States	Zea mays	Corn	2016	GCA_003725195.1	Yes	143290	200	4948010
NE-7	Xvv	York	Nebraska	United States	Zea mays	Corn	2016	GCA_003725215.1	Yes	4956910	1	4956910
NE-9	Xvv	Dixon	Nebraska	United States	Zea mays	Corn	2016	GCA_003725235.1	Yes	143151	237	4938999
NE-448	Xvv	Dawson Co.	Nebraska	United States	Zea mays	Corn	2016	GCA_003725255.1	Yes	139913	257	4942219
NE-8	Xvv	Phelps	Nebraska	United States	Zea mays	Corn	2016	GCA_003725265.1	Yes	133318	246	4952916
SAM118	Xvv	Klerksdorp		South Africa	Zea mays	Corn	1988	GCA_003725315.1	Yes	169893	180	4889469
NE-11	Xvv	Wayne	Nebraska	United States	Zea mays	Corn	2016	GCA_003725875.1	Yes	139913	254	4948036
NE-413	Xvv	Cedar Co.	Nebraska	United States	Zea mays	Corn	2016	GCA_003725915.1	Yes	145767	165	4924783
SAM113	Xvv	Klerksdorp		South Africa	Zea mays	Corn	1988	GCA_003725935.1	Yes	126381	228	4920232
Xv1601	Xvv		Kansas	United States	Zea mays	Corn	2016	GCA_003949975.1	Yes	4956923	1	4956923
Arg-3B	Xvv	Villa María	Córdoba	Argentina	Zea mays	Corn	2017	Pending	Yes	139913	224	4942028
NE-5	Xvv	Keith	Nebraska	United States	Zea mays	Corn	2016	Pending	Yes	142370	235	4944379
NE-3	Xvv	Red Willow	Nebraska	United States	Zea mays	Corn	2016	Pending	Yes	143146	255	4951139
ZCP611	Xvv			Zimbabwe	S. officinarum	Sugarcane	1989	Pending	Yes	4941215	2	5017909
