## Supplementary Table 2 for "Genomic acquisitions in emerging populations of *Xanthomonas vasicola* pv. *vasculorum* infecting corn in the U.S. and Argentina"

### Sheet: Supplementary_Table_2
ID	Annotations	padjust	Category
OG0000028	hypothetical protein	0.0467437	Over-represented
OG0000047	hypothetical protein	0.044519	Over-represented
OG0000117	hypothetical protein	0.049967	Over-represented
OG0000132	hypothetical protein	0.00416873	Over-represented
OG0000139	Insertion sequence IS5376 putative ATP-binding protein,IS21 family transposase ISRme20	0.0017041	Over-represented
OG0000697	hypothetical protein	0.00451559	Over-represented
OG0002381	Modification methylase DpnIIA,hypothetical protein	0.00624061	Over-represented
OG0003402	hypothetical protein	0.00368348	Over-represented
OG0003668	hypothetical protein	0.00164936	Over-represented
OG0003693	hypothetical protein	0.0266655	Over-represented
OG0003707	hypothetical protein	0.0293576	Over-represented
OG0003859	Beta-barrel assembly-enhancing protease,hypothetical protein	0.0449245	Over-represented
OG0003861	Leukotoxin export ATP-binding protein LtxB,Alpha-hemolysin translocation ATP-binding protein HlyB,Toxin RTX-I translocation ATP-binding protein	0.0317353	Over-represented
OG0003863	hypothetical protein	0.0443792	Over-represented
OG0003867	hypothetical protein	0.0381112	Over-represented
OG0003869	hypothetical protein	0.0417815	Over-represented
OG0003870	hypothetical protein	0.0203479	Over-represented
OG0003872	hypothetical protein	0.0314849	Over-represented
OG0003873	hypothetical protein	0.0401236	Over-represented
OG0003877	hypothetical protein	0.0417457	Over-represented
OG0003882	hypothetical protein	0.0161961	Over-represented
OG0003886	hypothetical protein,IS3 family transposase ISDde4	0.0406458	Over-represented
OG0003888	hypothetical protein	0.0331311	Over-represented
OG0003889	hypothetical protein	0.044519	Over-represented
OG0003895	Vitamin B12 transporter BtuB	0.0331483	Over-represented
OG0003896	Cytochrome bd-I ubiquinol oxidase subunit 1	0.032451	Over-represented
OG0003897	hypothetical protein,16S rRNA endonuclease CdiA,Toxin CdiA	0.000585682	Over-represented
OG0003898	hypothetical protein	0.022854	Over-represented
OG0003901	Prophage integrase IntS,hypothetical protein	0.012725	Over-represented
OG0003902	Endoglucanase S,hypothetical protein	0.0336699	Over-represented
OG0003903	hypothetical protein	0.0253274	Over-represented
OG0003904	hypothetical protein	0.044519	Over-represented
OG0003906	hypothetical protein	0.0171118	Over-represented
OG0003907	hypothetical protein	0.0226418	Over-represented
OG0003908	hypothetical protein	0.0330977	Over-represented
OG0003909	hypothetical protein	0.0454483	Over-represented
OG0003910	hypothetical protein	0.0121099	Over-represented
OG0003911	hypothetical protein	0.0212412	Over-represented
OG0003914	hypothetical protein	0.0181113	Over-represented
OG0003915	hypothetical protein	0.00137881	Over-represented
OG0003917	hypothetical protein	0.011802	Over-represented
OG0003918	hypothetical protein	0.0467437	Over-represented
OG0003919	hypothetical protein	0.0165487	Over-represented
OG0003920	Hca operon transcriptional activator HcaR	0.0109288	Over-represented
OG0003921	hypothetical protein	0.0353439	Over-represented
OG0003922	hypothetical protein	0.0276865	Over-represented
OG0003923	hypothetical protein	0.0166983	Over-represented
OG0003924	hypothetical protein	0.0207465	Over-represented
OG0003925	Homogentisate 1_2-dioxygenase	0.0115456	Over-represented
OG0003926	hypothetical protein	0.0363373	Over-represented
OG0003927	ATP-dependent RecD-like DNA helicase,hypothetical protein	0.0318105	Over-represented
OG0003928	hypothetical protein	0.0138947	Over-represented
OG0003929	Regulatory protein RepA	0.043128	Over-represented
OG0003930	hypothetical protein	0.00541168	Over-represented
OG0003931	hypothetical protein	0.0017041	Over-represented
OG0003932	Outer membrane protein assembly factor BamB,Polyvinylalcohol dehydrogenase,hypothetical protein	0.01199	Over-represented
OG0003935	hypothetical protein	0.048099	Over-represented
OG0003937	hypothetical protein	0.00588177	Over-represented
OG0003939	DNA-invertase hin	0.00681605	Over-represented
OG0003940	hypothetical protein,Sporulation killing factor maturation protein SkfB,Coenzyme PQQ synthesis protein E	0.00334785	Over-represented
OG0003942	Type IV pilus biogenesis factor PilY1,hypothetical protein	0.0035671	Over-represented
OG0003943	hypothetical protein	0.00722271	Over-represented
OG0003944	hypothetical protein	0.0013931	Over-represented
OG0003945	hypothetical protein	0.00211166	Over-represented
OG0003946	Multidrug resistance protein MexA,Multidrug efflux pump subunit AcrA	0.0043211	Over-represented
OG0003947	DNA primase TraC,hypothetical protein	0.00285462	Over-represented
OG0003949	hypothetical protein	0.00358009	Over-represented
OG0003950	hypothetical protein,putative HTH-type transcriptional regulator YfiR	0.00309606	Over-represented
OG0003951	HTH-type transcriptional regulator RutR,hypothetical protein	0.00210678	Over-represented
OG0003952	hypothetical protein	0.0212412	Over-represented
OG0003954	hypothetical protein	0.0132318	Over-represented
OG0003955	hypothetical protein	0.0033379	Over-represented
OG0003956	hypothetical protein	0.00179532	Over-represented
OG0003957	hypothetical protein	0.0121407	Over-represented
OG0003958	Transcriptional regulatory protein BaeR,hypothetical protein	0.00456589	Over-represented
OG0003959	hypothetical protein	0.00973469	Over-represented
OG0003960	hypothetical protein	0.00176924	Over-represented
OG0003962	hypothetical protein	0.014564	Over-represented
OG0003963	hypothetical protein	0.00431904	Over-represented
OG0003964	DNA polymerase III PolC-type	0.00544986	Over-represented
OG0003965	hypothetical protein	0.00624061	Over-represented
OG0003966	hypothetical protein	0.00437666	Over-represented
OG0003967	hypothetical protein	0.00380899	Over-represented
OG0003968	hypothetical protein	0.00353914	Over-represented
OG0003969	hypothetical protein	0.00346154	Over-represented
OG0003970	hypothetical protein	0.00650102	Over-represented
OG0003971	hypothetical protein	0.0033379	Over-represented
OG0003972	hypothetical protein	0.00137881	Over-represented
OG0003973	hypothetical protein	0.00508817	Over-represented
OG0003974	Regulatory protein BlaR1,Protein TonB	0.00238286	Over-represented
OG0003975	Penicillinase repressor	0.00143836	Over-represented
OG0003976	Protein TraJ	0.00176924	Over-represented
OG0003977	hypothetical protein	0.00227492	Over-represented
OG0003978	hypothetical protein	0.00210678	Over-represented
OG0003979	hypothetical protein	0.00262171	Over-represented
OG0003980	hypothetical protein	0.00240033	Over-represented
OG0003981	hypothetical protein	0.00210678	Over-represented
OG0003982	hypothetical protein	0.00706303	Over-represented
OG0003986	hypothetical protein	0.00215726	Over-represented
OG0003987	hypothetical protein	0.0017041	Over-represented
OG0003989	hypothetical protein	0.00242198	Over-represented
OG0003991	hypothetical protein,Cell shape-determining protein MreC	0.0107281	Over-represented
OG0003992	hypothetical protein	0.00249483	Over-represented
OG0003993	hypothetical protein	0.00116328	Over-represented
OG0003994	hypothetical protein	0.00114776	Over-represented
OG0003995	HTH-type transcriptional regulator PrtR	0.00469153	Over-represented
OG0003996	hypothetical protein	0.00121497	Over-represented
OG0003997	Phosphoethanolamine transferase CptA,Phosphoethanolamine transferase EptA	0.00236437	Over-represented
OG0003998	Polyamine aminopropyltransferase	0.00149746	Over-represented
OG0003999	hypothetical protein,Toxin CdiA	0.00456589	Over-represented
OG0004006	GDP-mannose pyrophosphatase NudK,hypothetical protein	0.000866517	Over-represented
OG0004007	hypothetical protein	0.00211166	Over-represented
OG0004008	hypothetical protein	0.00375203	Over-represented
OG0004009	hypothetical protein	0.0013931	Over-represented
OG0004010	Lactococcin-G-processing and transport ATP-binding protein LagD,Putative multidrug export ATP-binding/permease protein	0.000836641	Over-represented
OG0004011	hypothetical protein	0.00118269	Over-represented
OG0004012	Cyclic beta-_1_2_-glucan synthase NdvB	0.00274086	Over-represented
OG0004013	hypothetical protein	0.00114776	Over-represented
OG0004014	hypothetical protein	0.00118269	Over-represented
OG0004015	hypothetical protein	0.00343094	Over-represented
OG0004016	hypothetical protein	0.00137881	Over-represented
OG0004017	hypothetical protein	0.044519	Over-represented
OG0004018	Fatty-acid peroxygenase	0.00320518	Over-represented
OG0004019	hypothetical protein	0.00372638	Over-represented
OG0004020	hypothetical protein	0.00176924	Over-represented
OG0004028	HTH-type transcriptional regulator RutR	0.000866517	Over-represented
OG0004029	hypothetical protein	0.00116328	Over-represented
OG0004030	hypothetical protein	0.0017443	Over-represented
OG0004031	hypothetical protein	0.000689225	Over-represented
OG0004032	hypothetical protein	0.0336699	Over-represented
OG0004033	putative signaling protein	0.00162942	Over-represented
OG0004034	hypothetical protein	0.00426465	Over-represented
OG0004035	hypothetical protein	0.00137881	Over-represented
OG0004036	hypothetical protein	0.00162942	Over-represented
OG0004037	hypothetical protein	0.00381048	Over-represented
OG0004038	hypothetical protein	0.0013931	Over-represented
OG0004039	hypothetical protein	0.001581	Over-represented
OG0004040	hypothetical protein	0.00118269	Over-represented
OG0004041	Antitoxin SocA	0.0013931	Over-represented
OG0004042	hypothetical protein	0.00285083	Over-represented
OG0004043	hypothetical protein	0.00143836	Over-represented
OG0004044	hypothetical protein	0.00137881	Over-represented
OG0004045	hypothetical protein	0.00132068	Over-represented
OG0004046	hypothetical protein	0.00137881	Over-represented
OG0004047	hypothetical protein	0.00650102	Over-represented
OG0004048	hypothetical protein	0.00159159	Over-represented
OG0004049	hypothetical protein	0.00273735	Over-represented
OG0004050	hypothetical protein	0.00329294	Over-represented
OG0004051	hypothetical protein	0.00829334	Over-represented
OG0004052	hypothetical protein	0.00426465	Over-represented
OG0004053	hypothetical protein	0.00240033	Over-represented
OG0004054	hypothetical protein	0.0013931	Over-represented
OG0004055	ATP-dependent Clp protease proteolytic subunit	0.00106724	Over-represented
OG0004056	hypothetical protein	0.00241336	Over-represented
OG0004057	hypothetical protein	0.00364628	Over-represented
OG0004058	hypothetical protein	0.00831856	Over-represented
OG0004059	hypothetical protein	0.00137881	Over-represented
OG0004060	hypothetical protein	0.00287822	Over-represented
OG0004061	hypothetical protein	0.00118269	Over-represented
OG0004062	hypothetical protein	0.00242198	Over-represented
OG0004063	hypothetical protein	0.00148834	Over-represented
OG0004064	hypothetical protein	0.00484662	Over-represented
OG0004065	hypothetical protein	0.00122568	Over-represented
OG0004066	hypothetical protein	0.00287822	Over-represented
OG0004067	hypothetical protein	0.000721518	Over-represented
OG0004068	hypothetical protein	0.00178859	Over-represented
OG0004069	hypothetical protein	0.001581	Over-represented
OG0004070	hypothetical protein	0.0013931	Over-represented
OG0004071	hypothetical protein	0.00186283	Over-represented
OG0004072	hypothetical protein	0.00211166	Over-represented
OG0004073	hypothetical protein	0.00200862	Over-represented
OG0004074	hypothetical protein	0.00137881	Over-represented
OG0004075	hypothetical protein	0.00215726	Over-represented
OG0004076	hypothetical protein	0.00138933	Over-represented
OG0004077	hypothetical protein	0.00210678	Over-represented
OG0004078	hypothetical protein	0.0193111	Over-represented
OG0004086	hypothetical protein	0.0033814	Over-represented
OG0004087	hypothetical protein	0.00180232	Over-represented
OG0004088	hypothetical protein	0.0013931	Over-represented
OG0004089	hypothetical protein	0.00262171	Over-represented
OG0004090	hypothetical protein	0.000866517	Over-represented
OG0004091	hypothetical protein	0.00269609	Over-represented
OG0004092	hypothetical protein	0.0017443	Over-represented
OG0004093	hypothetical protein	0.00285462	Over-represented
OG0004094	hypothetical protein	0.0013931	Over-represented
OG0004095	DNA primase TraC	0.000866517	Over-represented
OG0004096	hypothetical protein	0.00176924	Over-represented
OG0004097	hypothetical protein	0.00114776	Over-represented
OG0004098	hypothetical protein	0.00139766	Over-represented
OG0004099	hypothetical protein	0.00209525	Over-represented
OG0004100	hypothetical protein	0.000836641	Over-represented
OG0004102	hypothetical protein	0.00137881	Over-represented
OG0004103	Sporulation initiation inhibitor protein Soj,putative protein	0.00149746	Over-represented
OG0004110	hypothetical protein	0.00576844	Over-represented
OG0004111	hypothetical protein	0.000689225	Over-represented
OG0004112	hypothetical protein	0.000866517	Over-represented
OG0004113	hypothetical protein	0.00504132	Over-represented
OG0004114	hypothetical protein	0.044519	Over-represented
OG0004126	Antitoxin DinJ	0.0013931	Over-represented
OG0004127	hypothetical protein	0.00118269	Over-represented
OG0004128	hypothetical protein	0.00561551	Over-represented
OG0004129	hypothetical protein	0.00106724	Over-represented
OG0004130	hypothetical protein	0.000689225	Over-represented
OG0004131	hypothetical protein	0.00132068	Over-represented
OG0004132	hypothetical protein	0.00114776	Over-represented
OG0004133	hypothetical protein	0.0276904	Over-represented
OG0004134	hypothetical protein	0.000750346	Over-represented
OG0004135	hypothetical protein	0.000689225	Over-represented
OG0004136	hypothetical protein	0.00075965	Over-represented
OG0004137	putative signaling protein	0.00075965	Over-represented
OG0004138	hypothetical protein	0.00340546	Over-represented
OG0004144	hypothetical protein	0.0013931	Over-represented
OG0004145	hypothetical protein	0.001581	Over-represented
OG0004146	hypothetical protein	0.000618559	Over-represented
OG0004147	hypothetical protein	0.00035738	Over-represented
OG0004148	hypothetical protein	0.000689225	Over-represented
OG0004149	hypothetical protein	0.000836641	Over-represented
OG0004150	hypothetical protein	0.00114776	Over-represented
OG0004151	hypothetical protein	0.00132068	Over-represented
OG0004152	hypothetical protein	0.000689225	Over-represented
OG0004153	hypothetical protein	0.00180089	Over-represented
OG0004155	hypothetical protein	0.00209525	Over-represented
OG0004156	hypothetical protein	0.00318263	Over-represented
OG0004157	hypothetical protein	0.00137881	Over-represented
OG0004158	hypothetical protein	0.00118269	Over-represented
OG0004159	hypothetical protein	0.00287822	Over-represented
OG0004166	hypothetical protein	0.000718264	Over-represented
OG0004167	hypothetical protein	0.000689225	Over-represented
OG0004168	hypothetical protein	0.000866517	Over-represented
OG0004169	hypothetical protein	0.000731978	Over-represented
OG0004170	hypothetical protein	0.00114776	Over-represented
OG0004171	hypothetical protein	0.00104493	Over-represented
OG0004184	hypothetical protein	0.00114776	Over-represented
OG0004185	hypothetical protein	0.000689225	Over-represented
OG0004186	hypothetical protein	0.000347864	Over-represented
OG0004187	hypothetical protein	0.000636815	Over-represented
OG0004188	hypothetical protein	0.000689225	Over-represented
OG0004189	hypothetical protein	0.000689225	Over-represented
OG0004190	hypothetical protein	0.000706418	Over-represented
OG0004191	hypothetical protein	0.000866517	Over-represented
OG0004192	hypothetical protein	0.000866517	Over-represented
OG0004193	hypothetical protein	0.00137881	Over-represented
OG0004194	hypothetical protein	0.00138933	Over-represented
OG0004195	tRNA nuclease CdiA-2,hypothetical protein	0.00670782	Over-represented
OG0004206	hypothetical protein	0.000689225	Over-represented
OG0004207	hypothetical protein	0.000689225	Over-represented
OG0004208	hypothetical protein	0.000689225	Over-represented
OG0004209	hypothetical protein	0.000689225	Over-represented
OG0004210	hypothetical protein	0.0295402	Over-represented
OG0004212	hypothetical protein	0.000721518	Over-represented
OG0004216	hypothetical protein	0.0185784	Over-represented
OG0004217	hypothetical protein	0.000693258	Over-represented
OG0004218	hypothetical protein	0.000689225	Over-represented
OG0004219	hypothetical protein	0.000296514	Over-represented
OG0004220	hypothetical protein	0.000731978	Over-represented
OG0004221	hypothetical protein	0.000731978	Over-represented
OG0004225	hypothetical protein	0.000866517	Over-represented
OG0004226	hypothetical protein	0.00035738	Over-represented
OG0004227	hypothetical protein	0.000689225	Over-represented
OG0004230	Exo-beta-D-glucosaminidase	0.000347864	Over-represented
OG0004231	hypothetical protein	0.00504516	Over-represented
OG0004233	hypothetical protein	0.000179078	Over-represented
OG0004234	hypothetical protein	0.00036085	Over-represented
OG0004235	hypothetical protein	0.000347864	Over-represented
OG0004236	hypothetical protein	0.000689225	Over-represented
OG0004237	hypothetical protein	0.00134367	Over-represented
OG0004238	Non-reducing end alpha-L-arabinofuranosidase BoGH43A	0.000308327	Over-represented
OG0004239	hypothetical protein	0.000255174	Over-represented
OG0004240	hypothetical protein	0.00036085	Over-represented
OG0004241	hypothetical protein	0.000458537	Over-represented
OG0004242	hypothetical protein	0.000689225	Over-represented
OG0004243	hypothetical protein	0.000636815	Over-represented
OG0004244	hypothetical protein	0.00762001	Over-represented
OG0004249	hypothetical protein	0.000385435	Over-represented
OG0004253	hypothetical protein	0.00651778	Over-represented
OG0004258	hypothetical protein	0.000179078	Over-represented
OG0004259	hypothetical protein	6.90249e-05	Over-represented
OG0004280	hypothetical protein	0.00114776	Over-represented
OG0004293	hypothetical protein	0.0330977	Over-represented
OG0004336	Arabinogalactan endo-beta-1_4-galactanase	6.90249e-05	Over-represented
OG0004350	Beta-ketoadipyl-CoA thiolase	0.000296514	Over-represented
OG0004353	hypothetical protein	0.00512147	Over-represented
OG0000124	Putative deoxyribonuclease RhsC,Protein RhsC,hypothetical protein,tRNA nuclease WapA,Protein RhsD	-0.00843188	Under-represented
OG0000136	hypothetical protein	-0.00334542	Under-represented
OG0003667	hypothetical protein	-0.00334542	Under-represented
OG0003771	hypothetical protein,IS4 family transposase ISXaca1	-0.0403459	Under-represented
OG0003777	hypothetical protein,DNA replication and repair protein RecF	-0.00989994	Under-represented
OG0003820	hypothetical protein,Tyrosine recombinase XerC	-0.00334542	Under-represented
OG0003848	hypothetical protein	-0.00334542	Under-represented
OG0003849	hypothetical protein	-0.00334542	Under-represented
OG0003858	hypothetical protein	-0.00843188	Under-represented
OG0003891	Sensor histidine kinase BtsS,hypothetical protein,Sensor histidine kinase YpdA	-0.0398099	Under-represented
OG0003893	hypothetical protein	-0.00563871	Under-represented
OG0003894	hypothetical protein	-0.00748964	Under-represented
OG0003938	hypothetical protein	-0.00213615	Under-represented
OG0003948	hypothetical protein	-0.00334542	Under-represented
OG0003984	hypothetical protein	-0.0133491	Under-represented
OG0003988	hypothetical protein	-0.00834654	Under-represented
OG0004002	hypothetical protein	-0.00843188	Under-represented
OG0004003	hypothetical protein	-0.00334542	Under-represented
OG0004005	hypothetical protein	-0.0166562	Under-represented
OG0004024	hypothetical protein,IS110 family transposase ISPa71	-0.00334542	Under-represented
OG0004079	Para-nitrobenzyl esterase,Phenmedipham hydrolase,hypothetical protein	-0.00911855	Under-represented
OG0004085	hypothetical protein	-0.00563871	Under-represented
OG0004106	Cyclic-di-GMP-binding biofilm dispersal mediator protein	-0.0120914	Under-represented
OG0004109	hypothetical protein	-0.0349331	Under-represented
OG0004116	hypothetical protein	-0.0398099	Under-represented
OG0004118	hypothetical protein	-0.0120914	Under-represented
OG0004119	hypothetical protein,Phosphatidate cytidylyltransferase	-0.00334542	Under-represented
OG0004120	hypothetical protein	-0.0188844	Under-represented
OG0004125	hypothetical protein,DNA replication and repair protein RecF	-0.00563871	Under-represented
OG0004143	hypothetical protein	-0.00989994	Under-represented
OG0004164	Cob_I_yrinic acid a_c-diamide adenosyltransferase	-0.0452866	Under-represented
OG0004165	hypothetical protein	-0.0141751	Under-represented
OG0004175	hypothetical protein	-0.0120914	Under-represented
OG0004176	hypothetical protein	-0.0183981	Under-represented
OG0004177	Type IV pilus biogenesis factor PilY1,hypothetical protein	-0.0166562	Under-represented
OG0004197	hypothetical protein	-0.00834654	Under-represented
OG0004199	hypothetical protein	-0.0468824	Under-represented
OG0004200	hypothetical protein	-0.0248805	Under-represented
OG0004204	Cob_I_yrinic acid a_c-diamide adenosyltransferase,hypothetical protein	-0.0142922	Under-represented
OG0004205	hypothetical protein	-0.00868498	Under-represented
OG0004213	ECF RNA polymerase sigma factor SigW,hypothetical protein,ECF RNA polymerase sigma factor SigM	-0.0142922	Under-represented
OG0004214	Macrolide export ATP-binding/permease protein MacB	-0.00989994	Under-represented
OG0004215	Macrolide export protein MacA,Multidrug resistance protein MdtA	-0.0156645	Under-represented
OG0004224	putative ABC transporter ATP-binding protein YknY	-0.0166562	Under-represented
OG0004229	Insertion element IS6110 uncharacterized 12.0 kDa protein,hypothetical protein,IS3 family transposase ISAzs24	-0.0393096	Under-represented
OG0004267	hypothetical protein	-0.0309505	Under-represented
OG0004275	hypothetical protein	-0.047123	Under-represented
OG0004276	hypothetical protein	-0.0383709	Under-represented
OG0004290	hypothetical protein	-0.047123	Under-represented
