## Supplementary Table 3 for "Genomic acquisitions in emerging populations of *Xanthomonas vasicola* pv. *vasculorum* infecting corn in the U.S. and Argentina"

### Sheet: Supplementary_Table_3
GeneID	Ortholog_group	location	Cluster	Prokka_Annotation	Blast_Description	GO	Enzyme	InterPRO	EffectiveT3	EffectiveCCBD	EffectiveELD	Predotar
XC05g_02122	OG0003929	Chr1 : 2335594 - 2336319 _ +	A	Regulatory protein RepA	replication protein A			PF13481 (PFAM); G3DSA:3.40.50.300 (GENE3D); IPR027417 (SUPERFAMILY)	NA	NA	NA	NA
XC05g_02123	OG0004088	Chr1 : 2336306 - 2337205 _ +	A	hypothetical protein	replication protein C			IPR010522 (PFAM)	NA	NA	NA	NA
XC05g_02126	OG0004037	Chr1 : 2338800 - 2339120 _ -	A	hypothetical protein	Uncharacterised protein	C:integral component of membrane		Coil (COILS); SIGNAL_PEPTIDE_C_REGION (PHOBIUS); SIGNAL_PEPTIDE_N_REGION (PHOBIUS); NON_CYTOPLASMIC_DOMAIN (PHOBIUS); SIGNAL_PEPTIDE (PHOBIUS); SIGNAL_PEPTIDE_H_REGION (PHOBIUS); TMhelix (TMHMM)	NA	NA	NA	NA
XC05g_02127	OG0004036	Chr1 : 2339126 - 2340649 _ -	A	hypothetical protein	P-type conjugative transfer protein TrbL	C:integral component of membrane; P:protein secretion by the type IV secretion system		IPR014150 (TIGRFAM); IPR007688 (PFAM); mobidb-lite (MOBIDB_LITE); mobidb-lite (MOBIDB_LITE); mobidb-lite (MOBIDB_LITE); mobidb-lite (MOBIDB_LITE); TRANSMEMBRANE (PHOBIUS); TRANSMEMBRANE (PHOBIUS); NON_CYTOPLASMIC_DOMAIN (PHOBIUS); CYTOPLASMIC_DOMAIN (PHOBIUS); TRANSMEMBRANE (PHOBIUS); CYTOPLASMIC_DOMAIN (PHOBIUS); NON_CYTOPLASMIC_DOMAIN (PHOBIUS); TRANSMEMBRANE (PHOBIUS); TRANSMEMBRANE (PHOBIUS);…	NA	NA	NA	NA
XC05g_02128	OG0004035	Chr1 : 2340709 - 2340897 _ -	A	hypothetical protein	putative secreted protein			SIGNAL_PEPTIDE_C_REGION (PHOBIUS); SIGNAL_PEPTIDE (PHOBIUS); SIGNAL_PEPTIDE_H_REGION (PHOBIUS); SIGNAL_PEPTIDE_N_REGION (PHOBIUS); NON_CYTOPLASMIC_DOMAIN (PHOBIUS); SignalP-TM (SIGNALP_EUK); SignalP-TM (SIGNALP_GRAM_NEGATIVE); TMhelix (TMHMM)	NA	NA	NA	NA
XC05g_02129	OG0004034	Chr1 : 2340900 - 2341694 _ -	A	hypothetical protein	P-type conjugative transfer protein TrbJ	C:integral component of membrane		Coil (COILS); IPR014147 (TIGRFAM); mobidb-lite (MOBIDB_LITE); mobidb-lite (MOBIDB_LITE); CYTOPLASMIC_DOMAIN (PHOBIUS); NON_CYTOPLASMIC_DOMAIN (PHOBIUS); TRANSMEMBRANE (PHOBIUS); SSF101082 (SUPERFAMILY); TMhelix (TMHMM)	NA	NA	NA	NA
XC05g_02131	OG0003976	Chr1 : 2342959 - 2343321 _ +	A	Protein TraJ	CopG family transcriptional regulator			no IPS match	NA	NA	NA	NA
XC05g_02132	OG0003954	Chr1 : 2343477 - 2344418 _ +	A	hypothetical protein	Uncharacterised protein			IPR032557 (PFAM)	NA	NA	NA	NA
XC05g_02134	OG0003952	Chr1 : 2345385 - 2345576 _ +	A	hypothetical protein	Uncharacterised protein			no IPS match	NA	NA	NA	NA
XC05g_02135	OG0003402	Chr1 : 2345832 - 2346806 _ -	A	hypothetical protein	DUF2326 domain-containing protein			Coil (COILS); IPR018760 (PFAM)	NA	NA	NA	NA
XC05g_02144	OG0003939	Chr1 : 2351625 - 2352206 _ +	A	DNA-invertase hin	recombinase family protein	F:recombinase activity; F:DNA binding; P:DNA recombination		IPR006119 (SMART); IPR006119 (PFAM); G3DSA:3.40.50.1390 (GENE3D); IPR006120 (PFAM); PTHR30461:SF11 (PANTHER); PTHR30461 (PANTHER); IPR006118 (PROSITE_PATTERNS); IPR006119 (PROSITE_PROFILES); cd00569 (CDD); cd03768 (CDD); IPR036162 (SUPERFAMILY); IPR009057 (SUPERFAMILY)	NA	NA	NA	NA
XC05g_02145	OG0004089	Chr1 : 2352203 - 2352352 _ +	A	hypothetical protein	class I SAM-dependent DNA methyltransferase	F:methyltransferase activity; F:transferase activity; P:methylation		no IPS match	NA	NA	NA	NA
XC05g_02247	OG0004225	Chr1 : 2462184 - 2462426 _ +	B	hypothetical protein	hypothetical protein	C:integral component of membrane		TRANSMEMBRANE (PHOBIUS); NON_CYTOPLASMIC_DOMAIN (PHOBIUS); CYTOPLASMIC_DOMAIN (PHOBIUS); TMhelix (TMHMM)	NA	NA	NA	NA
XC05g_02248	OG0004206	Chr1 : 2462410 - 2462595 _ +	B	hypothetical protein	hypothetical protein			no IPS match	NA	NA	NA	NA
XC05g_02249	OG0004170	Chr1 : 2462592 - 2462732 _ +	B	hypothetical protein	hypothetical protein XAP6164_4940008			no IPS match	NA	NA	NA	NA
XC05g_02250	OG0004148	Chr1 : 2462722 - 2463441 _ +	B	hypothetical protein	conserved hypothetical protein			mobidb-lite (MOBIDB_LITE)	1	Protein does not contain a CCBD within the first 150 amino acids	-	none
XC05g_02251	OG0004187	Chr1 : 2463770 - 2464063 _ +	B	hypothetical protein	hypothetical protein			no IPS match	1	Protein does not contain a CCBD within the first 150 amino acids	-	none
XC05g_02252	OG0004147	Chr1 : 2464067 - 2464270 _ +	B	hypothetical protein	membrane protein	C:integral component of membrane		CYTOPLASMIC_DOMAIN (PHOBIUS); TRANSMEMBRANE (PHOBIUS); NON_CYTOPLASMIC_DOMAIN (PHOBIUS); TMhelix (TMHMM)	NA	NA	NA	NA
XC05g_02253	OG0004186	Chr1 : 2464282 - 2464512 _ +	B	hypothetical protein	methyltransferase	F:methyltransferase activity; C:integral component of membrane; C:viral capsid; P:methylation		IPR008020 (PFAM); TRANSMEMBRANE (PHOBIUS); SIGNAL_PEPTIDE_C_REGION (PHOBIUS); SIGNAL_PEPTIDE_H_REGION (PHOBIUS); CYTOPLASMIC_DOMAIN (PHOBIUS); SIGNAL_PEPTIDE_N_REGION (PHOBIUS); SIGNAL_PEPTIDE (PHOBIUS); NON_CYTOPLASMIC_DOMAIN (PHOBIUS); SignalP-TM (SIGNALP_GRAM_NEGATIVE); SignalP-TM (SIGNALP_GRAM_POSITIVE); SSF57987 (SUPERFAMILY); TMhelix (TMHMM); TMhelix (TMHMM)	NA	NA	NA	NA
XC05g_02254	OG0003668	Chr1 : 2464650 - 2466047 _ +	B	hypothetical protein	phage-related protein	C:viral capsid		mobidb-lite (MOBIDB_LITE); mobidb-lite (MOBIDB_LITE); NON_CYTOPLASMIC_DOMAIN (PHOBIUS); TRANSMEMBRANE (PHOBIUS); CYTOPLASMIC_DOMAIN (PHOBIUS); SIGNAL_PEPTIDE (PHOBIUS); SIGNAL_PEPTIDE_C_REGION (PHOBIUS); SIGNAL_PEPTIDE_H_REGION (PHOBIUS); SIGNAL_PEPTIDE_N_REGION (PHOBIUS); SignalP-TM (SIGNALP_GRAM_POSITIVE); SignalP-TM (SIGNALP_GRAM_NEGATIVE)	NA	NA	NA	NA
XC05g_02255	OG0004217	Chr1 : 2466047 - 2466376 _ +	B	hypothetical protein	DUF2523 domain-containing protein	C:integral component of membrane		IPR019670 (PFAM); CYTOPLASMIC_DOMAIN (PHOBIUS); NON_CYTOPLASMIC_DOMAIN (PHOBIUS); TRANSMEMBRANE (PHOBIUS); TMhelix (TMHMM); TMhelix (TMHMM)	NA	NA	NA	NA
XC05g_02256	OG0000117	Chr1 : 2466376 - 2467569 _ +	B	hypothetical protein	filamentous phage Cf1c related protein	C:integral component of membrane		IPR008900 (PFAM); G3DSA:3.40.50.300 (GENE3D); mobidb-lite (MOBIDB_LITE); mobidb-lite (MOBIDB_LITE); mobidb-lite (MOBIDB_LITE); mobidb-lite (MOBIDB_LITE); TRANSMEMBRANE (PHOBIUS); CYTOPLASMIC_DOMAIN (PHOBIUS); NON_CYTOPLASMIC_DOMAIN (PHOBIUS); TMhelix (TMHMM)	NA	NA	NA	NA
XC05g_02260	OG0004159	Chr1 : 2470403 - 2470693 _ +	B	hypothetical protein	hypothetical protein			mobidb-lite (MOBIDB_LITE); mobidb-lite (MOBIDB_LITE); IPR012340 (SUPERFAMILY)	1	Protein does not contain a CCBD within the first 150 amino acids	-	none
XC05g_02261	OG0004158	Chr1 : 2470703 - 2470903 _ +	B	hypothetical protein	MULTISPECIES: hypothetical protein	C:integral component of membrane		TRANSMEMBRANE (PHOBIUS); NON_CYTOPLASMIC_DOMAIN (PHOBIUS); CYTOPLASMIC_DOMAIN (PHOBIUS); TMhelix (TMHMM)	NA	NA	NA	NA
XC05g_02262	OG0004157	Chr1 : 2470932 - 2471159 _ +	B	hypothetical protein	hypothetical protein	C:integral component of membrane		SIGNAL_PEPTIDE_H_REGION (PHOBIUS); TRANSMEMBRANE (PHOBIUS); CYTOPLASMIC_DOMAIN (PHOBIUS); SIGNAL_PEPTIDE_N_REGION (PHOBIUS); SIGNAL_PEPTIDE (PHOBIUS); SIGNAL_PEPTIDE_C_REGION (PHOBIUS); NON_CYTOPLASMIC_DOMAIN (PHOBIUS); SignalP-TM (SIGNALP_GRAM_POSITIVE); SignalP-TM (SIGNALP_GRAM_NEGATIVE); TMhelix (TMHMM); TMhelix (TMHMM)	NA	NA	NA	NA
XC05g_02263	OG0003668	Chr1 : 2471502 - 2472683 _ +	B	hypothetical protein	hypothetical protein B1H41_12625	C:integral component of membrane		mobidb-lite (MOBIDB_LITE); mobidb-lite (MOBIDB_LITE); TRANSMEMBRANE (PHOBIUS); NON_CYTOPLASMIC_DOMAIN (PHOBIUS); CYTOPLASMIC_DOMAIN (PHOBIUS)	NA	NA	NA	NA
XC05g_02264	OG0004138	Chr1 : 2472685 - 2472975 _ +	B	hypothetical protein	DUF2523 domain-containing protein	C:integral component of membrane		IPR019670 (PFAM); TRANSMEMBRANE (PHOBIUS); CYTOPLASMIC_DOMAIN (PHOBIUS); TRANSMEMBRANE (PHOBIUS); CYTOPLASMIC_DOMAIN (PHOBIUS); TRANSMEMBRANE (PHOBIUS); SIGNAL_PEPTIDE_C_REGION (PHOBIUS); NON_CYTOPLASMIC_DOMAIN (PHOBIUS); SIGNAL_PEPTIDE_H_REGION (PHOBIUS); SIGNAL_PEPTIDE (PHOBIUS); NON_CYTOPLASMIC_DOMAIN (PHOBIUS); SIGNAL_PEPTIDE_N_REGION (PHOBIUS); TMhelix (TMHMM); TMhelix (TMHMM)	NA	NA	NA	NA
XC05g_02265	OG0000117	Chr1 : 2472975 - 2474117 _ +	B	hypothetical protein	zonular occludens toxin	C:integral component of membrane		IPR008900 (PFAM); G3DSA:3.40.50.300 (GENE3D); CYTOPLASMIC_DOMAIN (PHOBIUS); NON_CYTOPLASMIC_DOMAIN (PHOBIUS); TRANSMEMBRANE (PHOBIUS); TMhelix (TMHMM)	NA	NA	NA	NA
XC05g_02266	OG0004156	Chr1 : 2474168 - 2474260 _ +	B	hypothetical protein	---NA---			CYTOPLASMIC_DOMAIN (PHOBIUS); NON_CYTOPLASMIC_DOMAIN (PHOBIUS); TRANSMEMBRANE (PHOBIUS); TMhelix (TMHMM)	NA	NA	NA	NA
XC05g_02268	OG0004155	Chr1 : 2474530 - 2474664 _ +	B	hypothetical protein	hypothetical protein PD5205_01999	C:integral component of membrane		NON_CYTOPLASMIC_DOMAIN (PHOBIUS); CYTOPLASMIC_DOMAIN (PHOBIUS); TRANSMEMBRANE (PHOBIUS); TMhelix (TMHMM)	NA	NA	NA	NA
XC05g_03305	OG0004243	Chr1 : 3670102 - 3670788 _ -	C	hypothetical protein	DUF3800 domain-containing protein			no IPS match	NA	NA	NA	NA
XC05g_03307	OG0003970	Chr1 : 3671268 - 3672020 _ +	C	hypothetical protein	hypothetical protein			mobidb-lite (MOBIDB_LITE); mobidb-lite (MOBIDB_LITE); SIGNAL_PEPTIDE_C_REGION (PHOBIUS); NON_CYTOPLASMIC_DOMAIN (PHOBIUS); SIGNAL_PEPTIDE_H_REGION (PHOBIUS); SIGNAL_PEPTIDE_N_REGION (PHOBIUS); SIGNAL_PEPTIDE (PHOBIUS); SignalP-TM (SIGNALP_GRAM_POSITIVE); SignalP-noTM (SIGNALP_GRAM_NEGATIVE); SignalP-noTM (SIGNALP_EUK)	NA	NA	NA	NA
XC05g_03308	OG0003882	Chr1 : 3672077 - 3672391 _ +	C	hypothetical protein	lipoprotein, putative			SIGNAL_PEPTIDE_C_REGION (PHOBIUS); SIGNAL_PEPTIDE (PHOBIUS); SIGNAL_PEPTIDE_H_REGION (PHOBIUS); NON_CYTOPLASMIC_DOMAIN (PHOBIUS); SIGNAL_PEPTIDE_N_REGION (PHOBIUS); PS51257 (PROSITE_PROFILES); SignalP-TM (SIGNALP_GRAM_POSITIVE); SignalP-noTM (SIGNALP_EUK); SignalP-noTM (SIGNALP_GRAM_NEGATIVE); TMhelix (TMHMM)	NA	NA	NA	NA
XC05g_03310	OG0004221	Chr1 : 3672977 - 3674662 _ +	C	hypothetical protein	RNA-directed DNA polymerase	F:RNA binding; F:RNA-directed DNA polymerase activity; P:RNA-dependent DNA biosynthetic process	RNA-directed DNA polymerase	IPR000123 (PRINTS); IPR000477 (PFAM); IPR000477 (PROSITE_PROFILES); cd03487 (CDD); SSF56672 (SUPERFAMILY)	NA	NA	NA	NA
XC05g_03311	OG0000697	Chr1 : 3675112 - 3676152 _ +	C	hypothetical protein	IS21 family transposase	F:DNA binding; P:DNA integration		Coil (COILS); IPR025246 (PFAM); G3DSA:1.10.10.60 (GENE3D); IPR001584 (PFAM); IPR036397 (G3DSA:3.30.420.GENE3D); PTHR35004:SF6 (PANTHER); PTHR35004 (PANTHER); IPR017894 (PROSITE_PROFILES); IPR001584 (PROSITE_PROFILES); IPR009057 (SUPERFAMILY); IPR012337 (SUPERFAMILY)	NA	NA	NA	NA
XC05g_03312	OG0000139	Chr1 : 3676152 - 3676952 _ +	C	Insertion sequence IS5376 putative ATP-binding protein,IS21 family transposase ISRme20	transposase	F:ATP binding		IPR003593 (SMART); G3DSA:3.40.50.300 (GENE3D); IPR002611 (PFAM); IPR028350 (PIRSF); PTHR30050:SF4 (PANTHER); PTHR30050 (PANTHER); cd00009 (CDD); IPR027417 (SUPERFAMILY)	NA	NA	NA	NA
XC05g_03313	OG0004219	Chr1 : 3677146 - 3678306 _ +	C	hypothetical protein	hypothetical protein			no IPS match	NA	NA	NA	NA
XC05g_03314	OG0004220	Chr1 : 3678610 - 3679155 _ -	C	hypothetical protein	DUF3800 domain-containing protein			no IPS match	NA	NA	NA	NA
XC05g_03316	OG0004239	Chr1 : 3681770 - 3682843 _ +	C	hypothetical protein	hypothetical protein			Coil (COILS); IPR032557 (PFAM)	NA	NA	NA	NA
XC05g_03317	OG0004240	Chr1 : 3682886 - 3684019 _ +	C	hypothetical protein	hypothetical protein			IPR024524 (PFAM)	NA	NA	NA	NA
XC05g_03318	OG0004234	Chr1 : 3684169 - 3684999 _ -	C	hypothetical protein	abortive infection family protein			IPR026001 (PFAM)	1	Protein does not contain a CCBD within the first 150 amino acids	-	none
XC05g_03319	OG0004235	Chr1 : 3685013 - 3686980 _ -	C	hypothetical protein	DUF3732 domain-containing protein			Coil (COILS); Coil (COILS); Coil (COILS); IPR022205 (PFAM); IPR027417 (SUPERFAMILY)	NA	NA	NA	NA
XC05g_03320	OG0004236	Chr1 : 3687462 - 3688685 _ -	C	hypothetical protein	Uncharacterised protein			no IPS match	NA	NA	NA	NA
XC05g_03321	OG0004241	Chr1 : 3689150 - 3689350 _ +	C	hypothetical protein	hypothetical protein B1H32_21440			no IPS match	NA	NA	NA	NA
XC05g_03322	OG0004242	Chr1 : 3691146 - 3691934 _ +	C	hypothetical protein	protein kinase			Coil (COILS)	NA	NA	NA	NA
XC05g_03324	OG0004103	Chr1 : 3692317 - 3692880 _ +	C	Sporulation initiation inhibitor protein Soj,putative protein	ParA family protein			G3DSA:3.40.50.300 (GENE3D); IPR025669 (PFAM); PTHR13696 (PANTHER); PTHR13696:SF52 (PANTHER); cd02042 (CDD); IPR027417 (SUPERFAMILY)	NA	NA	NA	NA
XC05g_03325	OG0000139	Chr1 : 3692906 - 3693706 _ -	C	Insertion sequence IS5376 putative ATP-binding protein,IS21 family transposase ISRme20	transposase	F:ATP binding		IPR003593 (SMART); G3DSA:3.40.50.300 (GENE3D); IPR002611 (PFAM); IPR028350 (PIRSF); PTHR30050:SF4 (PANTHER); PTHR30050 (PANTHER); cd00009 (CDD); IPR027417 (SUPERFAMILY)	NA	NA	NA	NA
XC05g_03326	OG0000697	Chr1 : 3693706 - 3694746 _ -	C	hypothetical protein	IS21 family transposase	F:DNA binding; P:DNA integration		Coil (COILS); IPR025246 (PFAM); G3DSA:1.10.10.60 (GENE3D); IPR001584 (PFAM); IPR036397 (G3DSA:3.30.420.GENE3D); PTHR35004:SF6 (PANTHER); PTHR35004 (PANTHER); IPR017894 (PROSITE_PROFILES); IPR001584 (PROSITE_PROFILES); IPR009057 (SUPERFAMILY); IPR012337 (SUPERFAMILY)	NA	NA	NA	NA
XC05g_03327	OG0003937	Chr1 : 3694943 - 3696451 _ +	C	hypothetical protein	conjugal transfer protein TraG	C:integral component of membrane		IPR012931 (PFAM); NON_CYTOPLASMIC_DOMAIN (PHOBIUS); NON_CYTOPLASMIC_DOMAIN (PHOBIUS); TRANSMEMBRANE (PHOBIUS); TRANSMEMBRANE (PHOBIUS); TRANSMEMBRANE (PHOBIUS); TRANSMEMBRANE (PHOBIUS); TRANSMEMBRANE (PHOBIUS); CYTOPLASMIC_DOMAIN (PHOBIUS); CYTOPLASMIC_DOMAIN (PHOBIUS); NON_CYTOPLASMIC_DOMAIN (PHOBIUS); CYTOPLASMIC_DOMAIN (PHOBIUS); TMhelix (TMHMM); TMhelix (TMHMM); TMhelix (TMHMM); TMhelix (TMHM…	NA	NA	NA	NA
XC05g_03329	OG0004134	Chr1 : 3697078 - 3697836 _ +	C	hypothetical protein	Ynd protein			IPR033455 (PFAM); IPR021561 (PFAM)	NA	NA	NA	NA
XC05g_03330	OG0004135	Chr1 : 3697829 - 3698755 _ +	C	hypothetical protein	nucleotidyl transferase AbiEii/AbiGii toxin family protein	F:transferase activity		IPR014942 (PFAM)	NA	NA	NA	NA
XC05g_03331	OG0004136	Chr1 : 3698911 - 3699201 _ -	C	hypothetical protein	hypothetical protein			mobidb-lite (MOBIDB_LITE)	NA	NA	NA	NA
XC05g_03332	OG0004137	Chr1 : 3699305 - 3700261 _ -	C	putative signaling protein	GGDEF domain-containing protein			IPR000160 (SMART); IPR000160 (TIGRFAM); G3DSA:3.30.70.270 (GENE3D); IPR000160 (PFAM); G3DSA:3.30.450.20 (GENE3D); PTHR44757 (PANTHER); IPR000160 (PROSITE_PROFILES); IPR000160 (CDD); IPR029787 (SUPERFAMILY); IPR035965 (SUPERFAMILY)	NA	NA	NA	NA
XC05g_03334	OG0000697	Chr1 : 3701599 - 3702639 _ +	C	hypothetical protein	IS21 family transposase	F:DNA binding; P:DNA integration		Coil (COILS); IPR025246 (PFAM); G3DSA:1.10.10.60 (GENE3D); IPR001584 (PFAM); IPR036397 (G3DSA:3.30.420.GENE3D); PTHR35004:SF6 (PANTHER); PTHR35004 (PANTHER); IPR017894 (PROSITE_PROFILES); IPR001584 (PROSITE_PROFILES); IPR009057 (SUPERFAMILY); IPR012337 (SUPERFAMILY)	NA	NA	NA	NA
XC05g_03335	OG0000139	Chr1 : 3702639 - 3703439 _ +	C	Insertion sequence IS5376 putative ATP-binding protein,IS21 family transposase ISRme20	transposase	F:ATP binding		IPR003593 (SMART); G3DSA:3.40.50.300 (GENE3D); IPR002611 (PFAM); IPR028350 (PIRSF); PTHR30050:SF4 (PANTHER); PTHR30050 (PANTHER); cd00009 (CDD); IPR027417 (SUPERFAMILY)	NA	NA	NA	NA
XC05g_03336	OG0003992	Chr1 : 3703673 - 3704611 _ +	C	hypothetical protein	hypothetical protein			IPR011093 (PFAM); IPR036388 (G3DSA:1.10.10.GENE3D); G3DSA:2.40.10.200 (GENE3D); mobidb-lite (MOBIDB_LITE); mobidb-lite (MOBIDB_LITE); mobidb-lite (MOBIDB_LITE); mobidb-lite (MOBIDB_LITE); IPR036390 (SUPERFAMILY)	1	Protein does not contain a CCBD within the first 150 amino acids	-	none
XC05g_03338	OG0000028	Chr1 : 3706165 - 3706755 _ -	C	hypothetical protein	hypothetical protein			mobidb-lite (MOBIDB_LITE)	0.99994	Protein does not contain a CCBD within the first 150 amino acids	-	none
XC05g_03339	OG0000047	Chr1 : 3706821 - 3707351 _ -	C	hypothetical protein	hypothetical protein	C:integral component of membrane		TRANSMEMBRANE (PHOBIUS); NON_CYTOPLASMIC_DOMAIN (PHOBIUS); TRANSMEMBRANE (PHOBIUS); CYTOPLASMIC_DOMAIN (PHOBIUS); TRANSMEMBRANE (PHOBIUS); TRANSMEMBRANE (PHOBIUS); CYTOPLASMIC_DOMAIN (PHOBIUS); NON_CYTOPLASMIC_DOMAIN (PHOBIUS); CYTOPLASMIC_DOMAIN (PHOBIUS); TMhelix (TMHMM); TMhelix (TMHMM); TMhelix (TMHMM); TMhelix (TMHMM)	0.99999	Protein does not contain a CCBD within the first 150 amino acids	-	possibly plastid
XC05g_03340	OG0004144	Chr1 : 3707707 - 3707913 _ -	C	hypothetical protein	hypothetical protein Xclt_15185			mobidb-lite (MOBIDB_LITE)	NA	NA	NA	NA
XC05g_03343	OG0000028	Chr1 : 3710605 - 3711195 _ -	C	hypothetical protein	hypothetical protein B1H41_04510			mobidb-lite (MOBIDB_LITE)	NA	NA	NA	NA
XC05g_03344	OG0000047	Chr1 : 3711261 - 3711791 _ -	C	hypothetical protein	putative membrane protein	C:integral component of membrane		NON_CYTOPLASMIC_DOMAIN (PHOBIUS); NON_CYTOPLASMIC_DOMAIN (PHOBIUS); TRANSMEMBRANE (PHOBIUS); CYTOPLASMIC_DOMAIN (PHOBIUS); CYTOPLASMIC_DOMAIN (PHOBIUS); CYTOPLASMIC_DOMAIN (PHOBIUS); TRANSMEMBRANE (PHOBIUS); TRANSMEMBRANE (PHOBIUS); TRANSMEMBRANE (PHOBIUS); TMhelix (TMHMM); TMhelix (TMHMM); TMhelix (TMHMM); TMhelix (TMHMM)	1	Protein does not contain a CCBD within the first 150 amino acids	-	none
XC05g_03346	OG0003707	Chr1 : 3713738 - 3714517 _ -	C	hypothetical protein	---NA---			Coil (COILS); SIGNAL_PEPTIDE (PHOBIUS); SIGNAL_PEPTIDE_C_REGION (PHOBIUS); SIGNAL_PEPTIDE_N_REGION (PHOBIUS); NON_CYTOPLASMIC_DOMAIN (PHOBIUS); SIGNAL_PEPTIDE_H_REGION (PHOBIUS); IPR006311 (PROSITE_PROFILES); SignalP-TM (SIGNALP_GRAM_POSITIVE); SignalP-noTM (SIGNALP_GRAM_NEGATIVE); SignalP-noTM (SIGNALP_EUK); TMhelix (TMHMM)	NA	NA	NA	NA
XC05g_03347	OG0003926	Chr1 : 3715414 - 3716961 _ -	C	hypothetical protein	histidine kinase	C:integral component of membrane; F:kinase activity; P:phosphorylation		IPR007895 (PFAM); CYTOPLASMIC_DOMAIN (PHOBIUS); TRANSMEMBRANE (PHOBIUS); TRANSMEMBRANE (PHOBIUS); NON_CYTOPLASMIC_DOMAIN (PHOBIUS); CYTOPLASMIC_DOMAIN (PHOBIUS); NON_CYTOPLASMIC_DOMAIN (PHOBIUS); TRANSMEMBRANE (PHOBIUS); TRANSMEMBRANE (PHOBIUS); TRANSMEMBRANE (PHOBIUS); CYTOPLASMIC_DOMAIN (PHOBIUS); NON_CYTOPLASMIC_DOMAIN (PHOBIUS); NON_CYTOPLASMIC_DOMAIN (PHOBIUS); TRANSMEMBRANE (PHOBIUS); CYTOP…	NA	NA	NA	NA
XC05g_03348	OG0003693	Chr1 : 3717367 - 3717687 _ +	C	hypothetical protein	hypothetical protein B1H41_04545			SIGNAL_PEPTIDE_C_REGION (PHOBIUS); SIGNAL_PEPTIDE_N_REGION (PHOBIUS); SIGNAL_PEPTIDE_H_REGION (PHOBIUS); NON_CYTOPLASMIC_DOMAIN (PHOBIUS); SIGNAL_PEPTIDE (PHOBIUS); SignalP-noTM (SIGNALP_GRAM_NEGATIVE); SignalP-TM (SIGNALP_GRAM_POSITIVE); SignalP-noTM (SIGNALP_EUK)	NA	NA	NA	NA
XC05g_03349	OG0004166	Chr1 : 3717772 - 3717876 _ +	C	hypothetical protein	hypothetical protein XCV3394			no IPS match	NA	NA	NA	NA
XC05g_03350	OG0003927	Chr1 : 3718148 - 3721411 _ +	C	ATP-dependent RecD-like DNA helicase,hypothetical protein	DNA helicase	F:helicase activity; F:5'-flap endonuclease activity; P:DNA replication, Okazaki fragment processing; F:single-stranded DNA-dependent ATPase activity	Acting on ester bonds; Adenosinetriphosphatase; Acting on ester bonds; Nucleoside-triphosphate phosphatase	Coil (COILS); Coil (COILS); IPR041677 (PFAM); IPR041679 (PFAM); G3DSA:3.40.50.300 (GENE3D); mobidb-lite (MOBIDB_LITE); mobidb-lite (MOBIDB_LITE); IPR026851 (PTHR10887:PANTHER); PTHR10887 (PANTHER); TRANSMEMBRANE (PHOBIUS); CYTOPLASMIC_DOMAIN (PHOBIUS); NON_CYTOPLASMIC_DOMAIN (PHOBIUS); IPR027417 (SUPERFAMILY)	NA	NA	NA	NA
XC05g_03351	OG0004126	Chr1 : 3722167 - 3722358 _ +	C	Antitoxin DinJ	type II toxin-antitoxin system antitoxin, RelB/DinJ family	F:bacterial-type proximal promoter sequence-specific DNA binding; P:regulation of transcription, DNA-templated; F:toxic substance binding; P:single-species biofilm formation		IPR026262 (PIRSF); IPR007337 (TIGRFAM); IPR013321 (G3DSA:1.10.1220.GENE3D); IPR007337 (PFAM); IPR007337 (PANTHER)	NA	NA	NA	NA
XC05g_03352	OG0004145	Chr1 : 3722409 - 3723329 _ +	C	hypothetical protein	hypothetical protein			no IPS match	NA	NA	NA	NA
XC05g_03353	OG0003402	Chr1 : 3723571 - 3725292 _ +	C	hypothetical protein	DUF2326 domain-containing protein			Coil (COILS); Coil (COILS); Coil (COILS); IPR018760 (PFAM)	NA	NA	NA	NA
XC05g_03354	OG0003928	Chr1 : 3725824 - 3726564 _ +	C	hypothetical protein	hypothetical protein	C:integral component of membrane		CYTOPLASMIC_DOMAIN (PHOBIUS); TRANSMEMBRANE (PHOBIUS); NON_CYTOPLASMIC_DOMAIN (PHOBIUS); TRANSMEMBRANE (PHOBIUS); CYTOPLASMIC_DOMAIN (PHOBIUS); TRANSMEMBRANE (PHOBIUS); CYTOPLASMIC_DOMAIN (PHOBIUS); TRANSMEMBRANE (PHOBIUS); NON_CYTOPLASMIC_DOMAIN (PHOBIUS); TMhelix (TMHMM); TMhelix (TMHMM); TMhelix (TMHMM); TMhelix (TMHMM)	NA	NA	NA	NA
XC05g_03355	OG0004146	Chr1 : 3726561 - 3727658 _ +	C	hypothetical protein	Uncharacterised protein			no IPS match	NA	NA	NA	NA
XC05g_03356	OG0003920	Chr1 : 3728139 - 3729026 _ +	C	Hca operon transcriptional activator HcaR	LysR family transcriptional regulator	F:DNA binding; F:DNA-binding transcription factor activity; P:regulation of transcription, DNA-templated		IPR000847 (PRINTS); G3DSA:3.40.190.10 (GENE3D); IPR000847 (PFAM); IPR005119 (PFAM); G3DSA:3.40.190.10 (GENE3D); IPR036388 (G3DSA:1.10.10.GENE3D); PTHR30346 (PANTHER); PTHR30346:SF0 (PANTHER); IPR000847 (PROSITE_PROFILES); cd08414 (CDD); SSF53850 (SUPERFAMILY); IPR036390 (SUPERFAMILY)	NA	NA	NA	NA
XC05g_03357	OG0003906	Chr1 : 3729050 - 3729184 _ -	C	hypothetical protein	XRE family transcriptional regulator	F:sequence-specific DNA binding		SIGNAL_PEPTIDE (PHOBIUS); SIGNAL_PEPTIDE_N_REGION (PHOBIUS); SIGNAL_PEPTIDE_H_REGION (PHOBIUS); NON_CYTOPLASMIC_DOMAIN (PHOBIUS); SIGNAL_PEPTIDE_C_REGION (PHOBIUS)	NA	NA	NA	NA
XC05g_03358	OG0003972	Chr1 : 3729445 - 3730101 _ +	C	hypothetical protein	transcriptional regulator			IPR005119 (PFAM); G3DSA:3.40.190.290 (GENE3D); PTHR30346:SF0 (PANTHER); PTHR30346 (PANTHER); SSF53850 (SUPERFAMILY)	NA	NA	NA	NA
XC05g_03359	OG0004111	Chr1 : 3730159 - 3731160 _ -	C	hypothetical protein	hypothetical protein			mobidb-lite (MOBIDB_LITE); mobidb-lite (MOBIDB_LITE); PTHR35243:SF26 (PANTHER); PTHR35243 (PANTHER)	NA	NA	NA	NA
XC05g_03360	OG0004112	Chr1 : 3731193 - 3731612 _ -	C	hypothetical protein	MULTISPECIES: hypothetical protein			SIGNAL_PEPTIDE_N_REGION (PHOBIUS); SIGNAL_PEPTIDE_H_REGION (PHOBIUS); SIGNAL_PEPTIDE (PHOBIUS); SIGNAL_PEPTIDE_C_REGION (PHOBIUS); NON_CYTOPLASMIC_DOMAIN (PHOBIUS); PS51257 (PROSITE_PROFILES); SignalP-TM (SIGNALP_EUK); SignalP-TM (SIGNALP_GRAM_POSITIVE); SignalP-noTM (SIGNALP_GRAM_NEGATIVE)	NA	NA	NA	NA
XC05g_03361	OG0003901	Chr1 : 3731797 - 3733677 _ -	C	Prophage integrase IntS,hypothetical protein	integrase	F:DNA binding; P:DNA recombination; P:DNA integration		IPR010998 (G3DSA:1.10.150.GENE3D); IPR013762 (G3DSA:1.10.443.GENE3D); IPR038488 (G3DSA:3.30.160.GENE3D); IPR025166 (PFAM); IPR002104 (PFAM); PTHR30629 (PANTHER); cd00801 (CDD); IPR011010 (SUPERFAMILY)	NA	NA	NA	NA
XC05g_03826	OG0004091	Chr1 : 4245837 - 4246169 _ +	D	hypothetical protein	phage late control D family protein			mobidb-lite (MOBIDB_LITE); mobidb-lite (MOBIDB_LITE)	NA	NA	NA	NA
XC05g_03827	OG0004090	Chr1 : 4246192 - 4246488 _ -	D	hypothetical protein	---NA---			no IPS match	NA	NA	NA	NA
XC05g_03831	OG0004076	Chr1 : 4250410 - 4251420 _ +	D	hypothetical protein	DUF4238 domain-containing protein			IPR025332 (PFAM)	NA	NA	NA	NA
XC05g_03837	OG0004020	Chr1 : 4255575 - 4257557 _ +	D	hypothetical protein	peptidoglycan-binding protein			mobidb-lite (MOBIDB_LITE); mobidb-lite (MOBIDB_LITE); mobidb-lite (MOBIDB_LITE); mobidb-lite (MOBIDB_LITE); mobidb-lite (MOBIDB_LITE); mobidb-lite (MOBIDB_LITE); mobidb-lite (MOBIDB_LITE); mobidb-lite (MOBIDB_LITE); mobidb-lite (MOBIDB_LITE); PTHR35243:SF33 (PANTHER); PTHR35243 (PANTHER)	NA	NA	NA	NA
XC05g_03838	OG0004075	Chr1 : 4257658 - 4258113 _ +	D	hypothetical protein	hypothetical protein XAR_3208			mobidb-lite (MOBIDB_LITE); mobidb-lite (MOBIDB_LITE)	NA	NA	NA	NA
XC05g_03840	OG0004208	Chr1 : 4259404 - 4260063 _ -	D	hypothetical protein	hypothetical protein A11K_0109835			Coil (COILS); Coil (COILS); mobidb-lite (MOBIDB_LITE)	1	Protein does not contain a CCBD within the first 150 amino acids	-	none
XC05g_03841	OG0003957	Chr1 : 4260153 - 4261991 _ -	D	hypothetical protein	DUF927 domain-containing protein			IPR009270 (PFAM); IPR027417 (SUPERFAMILY)	NA	NA	NA	NA
XC05g_03842	OG0003947	Chr1 : 4262058 - 4262894 _ -	D	DNA primase TraC,hypothetical protein	DNA primase			Coil (COILS); IPR006171 (SMART); IPR006171 (PFAM); SIGNAL_PEPTIDE_N_REGION (PHOBIUS); SIGNAL_PEPTIDE_H_REGION (PHOBIUS); SIGNAL_PEPTIDE (PHOBIUS); SIGNAL_PEPTIDE_C_REGION (PHOBIUS); NON_CYTOPLASMIC_DOMAIN (PHOBIUS); IPR006171 (PROSITE_PROFILES); IPR034154 (CDD)	NA	NA	NA	NA
XC05g_03843	OG0003966	Chr1 : 4262881 - 4263531 _ -	D	hypothetical protein	hypothetical protein			no IPS match	NA	NA	NA	NA
XC05g_03844	OG0003967	Chr1 : 4263528 - 4263743 _ -	D	hypothetical protein	MULTISPECIES: hypothetical protein			no IPS match	NA	NA	NA	NA
XC05g_03848	OG0003968	Chr1 : 4264532 - 4264729 _ -	D	hypothetical protein	MULTISPECIES: hypothetical protein			no IPS match	NA	NA	NA	NA
XC05g_04069	OG0004127	Chr1 : 4502672 - 4503073 _ +	E	hypothetical protein	---NA---			mobidb-lite (MOBIDB_LITE)	NA	NA	NA	NA
XC05g_04071	OG0004071	Chr1 : 4503956 - 4505053 _ +	E	hypothetical protein	site-specific integrase	F:DNA binding; P:DNA recombination; P:DNA integration		IPR013762 (G3DSA:1.10.443.GENE3D); IPR002104 (PFAM); mobidb-lite (MOBIDB_LITE); mobidb-lite (MOBIDB_LITE); PTHR30349 (PANTHER); PTHR30349:SF52 (PANTHER); cd00796 (CDD); IPR011010 (SUPERFAMILY)	NA	NA	NA	NA
XC05g_04075	OG0002381	Chr1 : 4507601 - 4508395 _ -	E	Modification methylase DpnIIA,hypothetical protein	DNA adenine methylase	F:endonuclease activity; F:site-specific DNA-methyltransferase (adenine-specific) activity; P:DNA methylation on adenine; P:nucleic acid phosphodiester bond hydrolysis	Site-specific DNA-methyltransferase (adenine-specific)	IPR012327 (PRINTS); IPR023095 (G3DSA:1.10.1020.GENE3D); IPR012327 (PFAM); G3DSA:3.40.50.150 (GENE3D); IPR012263 (PIRSF); IPR012327 (PANTHER); PTHR30481:SF4 (PANTHER); IPR029063 (SUPERFAMILY)	NA	NA	NA	NA
XC05g_04076	OG0003956	Chr1 : 4508898 - 4511531 _ -	E	hypothetical protein	possible host specificity factor			IPR025195 (PFAM); mobidb-lite (MOBIDB_LITE); mobidb-lite (MOBIDB_LITE); CYTOPLASMIC_DOMAIN (PHOBIUS); NON_CYTOPLASMIC_DOMAIN (PHOBIUS); TRANSMEMBRANE (PHOBIUS); NON_CYTOPLASMIC_DOMAIN (PHOBIUS); TRANSMEMBRANE (PHOBIUS)	NA	NA	NA	NA
XC05g_04077	OG0003996	Chr1 : 4511541 - 4515560 _ -	E	hypothetical protein	DUF1983 domain-containing protein	C:integral component of membrane		Coil (COILS); IPR015406 (PFAM); PTHR36251 (PANTHER); NON_CYTOPLASMIC_DOMAIN (PHOBIUS); CYTOPLASMIC_DOMAIN (PHOBIUS); TRANSMEMBRANE (PHOBIUS); CYTOPLASMIC_DOMAIN (PHOBIUS); TRANSMEMBRANE (PHOBIUS); TMhelix (TMHMM); TMhelix (TMHMM)	NA	NA	NA	NA
XC05g_04078	OG0004069	Chr1 : 4515551 - 4515937 _ -	E	hypothetical protein	peptidoglycan endopeptidase			IPR000064 (PFAM); G3DSA:3.90.1720.10 (GENE3D); IPR038765 (SUPERFAMILY)	NA	NA	NA	NA
XC05g_04079	OG0004068	Chr1 : 4515937 - 4516395 _ -	E	hypothetical protein	DUF1833 domain-containing protein			IPR014974 (PFAM)	NA	NA	NA	NA
XC05g_04080	OG0004067	Chr1 : 4516392 - 4516748 _ -	E	hypothetical protein	hypothetical protein			no IPS match	1	Protein does not contain a CCBD within the first 150 amino acids	-	possibly plastid
XC05g_04081	OG0003918	Chr1 : 4516748 - 4519426 _ -	E	hypothetical protein	phage tail tape measure protein			Coil (COILS); IPR009628 (PFAM); IPR006431 (PFAM)	NA	NA	NA	NA
XC05g_04082	OG0004014	Chr1 : 4519427 - 4519591 _ -	E	hypothetical protein	conserved hypothetical protein			no IPS match	NA	NA	NA	NA
XC05g_04083	OG0004066	Chr1 : 4519588 - 4520061 _ -	E	hypothetical protein	hypothetical protein			mobidb-lite (MOBIDB_LITE); mobidb-lite (MOBIDB_LITE)	NA	NA	NA	NA
XC05g_04084	OG0004065	Chr1 : 4520061 - 4520816 _ -	E	hypothetical protein	hypothetical protein			IPR016893 (PIRSF)	NA	NA	NA	NA
XC05g_04085	OG0004064	Chr1 : 4520847 - 4521281 _ -	E	hypothetical protein	hypothetical protein			Coil (COILS)	NA	NA	NA	NA
XC05g_04086	OG0004063	Chr1 : 4521274 - 4521597 _ -	E	hypothetical protein	hypothetical protein			NON_CYTOPLASMIC_DOMAIN (PHOBIUS); SIGNAL_PEPTIDE (PHOBIUS); SIGNAL_PEPTIDE_N_REGION (PHOBIUS); SIGNAL_PEPTIDE_C_REGION (PHOBIUS); SIGNAL_PEPTIDE_H_REGION (PHOBIUS)	NA	NA	NA	NA
XC05g_04087	OG0004062	Chr1 : 4521594 - 4522424 _ -	E	hypothetical protein	hypothetical protein			no IPS match	NA	NA	NA	NA
XC05g_04088	OG0004061	Chr1 : 4522421 - 4522729 _ -	E	hypothetical protein	hypothetical protein			SIGNAL_PEPTIDE (PHOBIUS); SIGNAL_PEPTIDE_N_REGION (PHOBIUS); SIGNAL_PEPTIDE_H_REGION (PHOBIUS); NON_CYTOPLASMIC_DOMAIN (PHOBIUS); SIGNAL_PEPTIDE_C_REGION (PHOBIUS); PS51257 (PROSITE_PROFILES); SignalP-noTM (SIGNALP_GRAM_NEGATIVE); SignalP-TM (SIGNALP_GRAM_POSITIVE); SignalP-noTM (SIGNALP_EUK)	NA	NA	NA	NA
XC05g_04089	OG0004060	Chr1 : 4522729 - 4523229 _ -	E	hypothetical protein	hypothetical protein	C:integral component of membrane		Coil (COILS); SIGNAL_PEPTIDE (PHOBIUS); SIGNAL_PEPTIDE_H_REGION (PHOBIUS); NON_CYTOPLASMIC_DOMAIN (PHOBIUS); TRANSMEMBRANE (PHOBIUS); SIGNAL_PEPTIDE_N_REGION (PHOBIUS); SIGNAL_PEPTIDE_C_REGION (PHOBIUS); CYTOPLASMIC_DOMAIN (PHOBIUS); SignalP-TM (SIGNALP_EUK)	NA	NA	NA	NA
XC05g_04090	OG0004059	Chr1 : 4523226 - 4523504 _ -	E	hypothetical protein	hypothetical protein	C:integral component of membrane		CYTOPLASMIC_DOMAIN (PHOBIUS); TRANSMEMBRANE (PHOBIUS); TRANSMEMBRANE (PHOBIUS); TRANSMEMBRANE (PHOBIUS); NON_CYTOPLASMIC_DOMAIN (PHOBIUS); CYTOPLASMIC_DOMAIN (PHOBIUS); NON_CYTOPLASMIC_DOMAIN (PHOBIUS); TMhelix (TMHMM); TMhelix (TMHMM); TMhelix (TMHMM)	NA	NA	NA	NA
XC05g_04091	OG0004058	Chr1 : 4523501 - 4523962 _ -	E	hypothetical protein	hypothetical protein	C:integral component of membrane		TRANSMEMBRANE (PHOBIUS); CYTOPLASMIC_DOMAIN (PHOBIUS); SIGNAL_PEPTIDE_C_REGION (PHOBIUS); NON_CYTOPLASMIC_DOMAIN (PHOBIUS); SIGNAL_PEPTIDE_H_REGION (PHOBIUS); TRANSMEMBRANE (PHOBIUS); TRANSMEMBRANE (PHOBIUS); NON_CYTOPLASMIC_DOMAIN (PHOBIUS); SIGNAL_PEPTIDE (PHOBIUS); SIGNAL_PEPTIDE_N_REGION (PHOBIUS); CYTOPLASMIC_DOMAIN (PHOBIUS); SignalP-TM (SIGNALP_GRAM_POSITIVE); TMhelix (TMHMM); TMhelix (TMH…	NA	NA	NA	NA
XC05g_04092	OG0004057	Chr1 : 4523962 - 4524390 _ -	E	hypothetical protein	structural protein P5			no IPS match	1	Protein does not contain a CCBD within the first 150 amino acids	-	none
XC05g_04093	OG0004056	Chr1 : 4524472 - 4524828 _ -	E	hypothetical protein	DUF2190 domain-containing protein			IPR011231 (PIRSF); IPR011231 (PFAM)	NA	NA	NA	NA
XC05g_04094	OG0004055	Chr1 : 4524886 - 4527093 _ -	E	ATP-dependent Clp protease proteolytic subunit	peptidase	F:serine-type endopeptidase activity; P:proteolysis	Acting on peptide bonds (peptidases)	IPR001907 (PRINTS); G3DSA:3.90.226.10 (GENE3D); IPR023562 (PFAM); IPR018774 (PFAM); PTHR10381:SF11 (PANTHER); IPR023562 (PANTHER); SIGNAL_PEPTIDE_C_REGION (PHOBIUS); SIGNAL_PEPTIDE (PHOBIUS); SIGNAL_PEPTIDE_N_REGION (PHOBIUS); SIGNAL_PEPTIDE_H_REGION (PHOBIUS); NON_CYTOPLASMIC_DOMAIN (PHOBIUS); cd07016 (CDD); IPR029045 (SUPERFAMILY)	NA	NA	NA	NA
XC05g_04095	OG0003989	Chr1 : 4527096 - 4528652 _ -	E	hypothetical protein	phage portal protein	F:structural molecule activity; P:virion assembly		Coil (COILS); IPR006429 (TIGRFAM); IPR006429 (PFAM); mobidb-lite (MOBIDB_LITE)	NA	NA	NA	NA
XC05g_04096	OG0004054	Chr1 : 4528652 - 4528849 _ -	E	hypothetical protein	primosomal replication protein PriB/PriC domain protein			no IPS match	NA	NA	NA	NA
XC05g_04097	OG0004100	Chr1 : 4528866 - 4529033 _ +	E	hypothetical protein	---NA---			no IPS match	1	Protein does not contain a CCBD within the first 150 amino acids	-	not used
XC05g_04098	OG0004099	Chr1 : 4529050 - 4530339 _ +	E	hypothetical protein	hypothetical protein			no IPS match	NA	NA	NA	NA
XC05g_04099	OG0004098	Chr1 : 4530342 - 4530638 _ -	E	hypothetical protein	hypothetical protein	F:DNA binding		no IPS match	NA	NA	NA	NA
XC05g_04100	OG0003919	Chr1 : 4530638 - 4532566 _ -	E	hypothetical protein	phage terminase large subunit family protein			G3DSA:3.40.50.300 (GENE3D); IPR008866 (PFAM); mobidb-lite (MOBIDB_LITE); mobidb-lite (MOBIDB_LITE)	NA	NA	NA	NA
XC05g_04101	OG0004097	Chr1 : 4532553 - 4533242 _ -	E	hypothetical protein	---NA---			SIGNAL_PEPTIDE_C_REGION (PHOBIUS); SIGNAL_PEPTIDE_H_REGION (PHOBIUS); SIGNAL_PEPTIDE (PHOBIUS); SIGNAL_PEPTIDE_N_REGION (PHOBIUS); NON_CYTOPLASMIC_DOMAIN (PHOBIUS)	NA	NA	NA	NA
XC05g_04102	OG0004053	Chr1 : 4533290 - 4533883 _ -	E	hypothetical protein	terminase small subunit			Coil (COILS); mobidb-lite (MOBIDB_LITE)	NA	NA	NA	NA
XC05g_04103	OG0004096	Chr1 : 4533880 - 4534227 _ -	E	hypothetical protein	hypothetical protein STPYR_12771			TMhelix (TMHMM)	NA	NA	NA	NA
XC05g_04104	OG0004095	Chr1 : 4534224 - 4536635 _ -	E	DNA primase TraC	DNA primase			Coil (COILS); IPR006171 (PFAM); G3DSA:3.40.50.300 (GENE3D); PTHR45034 (PANTHER); IPR034154 (CDD); IPR027417 (SUPERFAMILY)	NA	NA	NA	NA
XC05g_04105	OG0004052	Chr1 : 4536636 - 4537001 _ -	E	hypothetical protein	hypothetical protein			mobidb-lite (MOBIDB_LITE); mobidb-lite (MOBIDB_LITE); mobidb-lite (MOBIDB_LITE)	1	Protein does not contain a CCBD within the first 150 amino acids	-	none
XC05g_04106	OG0004051	Chr1 : 4537003 - 4537533 _ -	E	hypothetical protein	hypothetical protein			Coil (COILS)	NA	NA	NA	NA
XC05g_04107	OG0003977	Chr1 : 4537530 - 4537862 _ -	E	hypothetical protein	hypothetical protein			mobidb-lite (MOBIDB_LITE); mobidb-lite (MOBIDB_LITE); CYTOPLASMIC_DOMAIN (PHOBIUS); TRANSMEMBRANE (PHOBIUS); NON_CYTOPLASMIC_DOMAIN (PHOBIUS); TMhelix (TMHMM)	NA	NA	NA	NA
XC05g_04108	OG0004193	Chr1 : 4537931 - 4538191 _ +	E	hypothetical protein	hypothetical protein			no IPS match	NA	NA	NA	NA
XC05g_04109	OG0004192	Chr1 : 4538160 - 4538372 _ -	E	hypothetical protein	hypothetical protein CPBF367_10540			no IPS match	0.99999	Protein does not contain a CCBD within the first 150 amino acids	-	none
XC05g_04110	OG0004191	Chr1 : 4538362 - 4538556 _ -	E	hypothetical protein	hypothetical protein			no IPS match	NA	NA	NA	NA
XC05g_04111	OG0003995	Chr1 : 4538854 - 4539606 _ +	E	HTH-type transcriptional regulator PrtR	helix-turn-helix transcriptional regulator	F:sequence-specific DNA binding		IPR001387 (SMART); G3DSA:1.10.260.40 (GENE3D); G3DSA:2.10.109.10 (GENE3D); IPR015927 (PFAM); IPR001387 (PFAM); mobidb-lite (MOBIDB_LITE); PTHR40661 (PANTHER); IPR001387 (PROSITE_PROFILES); IPR001387 (CDD); IPR039418 (CDD); IPR036286 (SUPERFAMILY); IPR010982 (SUPERFAMILY)	1	Protein does not contain a CCBD within the first 150 amino acids	-	none
XC05g_04112	OG0004190	Chr1 : 4539629 - 4540378 _ +	E	hypothetical protein	hypothetical protein NX05_19275			no IPS match	NA	NA	NA	NA
XC05g_04113	OG0004189	Chr1 : 4540375 - 4541199 _ +	E	hypothetical protein	DUF3037 domain-containing protein			IPR021398 (PFAM)	NA	NA	NA	NA
XC05g_04114	OG0004188	Chr1 : 4541245 - 4541403 _ +	E	hypothetical protein	---NA---			mobidb-lite (MOBIDB_LITE)	NA	NA	NA	NA
XC05g_04115	OG0004050	Chr1 : 4541626 - 4541865 _ +	E	hypothetical protein	hypothetical protein			no IPS match	NA	NA	NA	NA
XC05g_04116	OG0004049	Chr1 : 4541862 - 4542074 _ +	E	hypothetical protein	hypothetical protein			no IPS match	NA	NA	NA	NA
XC05g_04117	OG0004048	Chr1 : 4542071 - 4542343 _ +	E	hypothetical protein	hypothetical protein			no IPS match	NA	NA	NA	NA
XC05g_04118	OG0004047	Chr1 : 4542340 - 4542618 _ +	E	hypothetical protein	hypothetical protein			no IPS match	NA	NA	NA	NA
XC05g_04119	OG0004094	Chr1 : 4542615 - 4542803 _ +	E	hypothetical protein	hypothetical protein			SIGNAL_PEPTIDE_H_REGION (PHOBIUS); SIGNAL_PEPTIDE_N_REGION (PHOBIUS); NON_CYTOPLASMIC_DOMAIN (PHOBIUS); SIGNAL_PEPTIDE (PHOBIUS); SIGNAL_PEPTIDE_C_REGION (PHOBIUS); TMhelix (TMHMM)	NA	NA	NA	NA
XC05g_04120	OG0004046	Chr1 : 4542805 - 4543104 _ +	E	hypothetical protein	hypothetical protein			mobidb-lite (MOBIDB_LITE)	0.99996	Protein does not contain a CCBD within the first 150 amino acids	-	none
XC05g_04121	OG0004093	Chr1 : 4543116 - 4543415 _ +	E	hypothetical protein	hypothetical protein			no IPS match	NA	NA	NA	NA
XC05g_04122	OG0003994	Chr1 : 4543412 - 4543591 _ +	E	hypothetical protein	hypothetical protein			no IPS match	NA	NA	NA	NA
XC05g_04123	OG0004207	Chr1 : 4543566 - 4544321 _ +	E	hypothetical protein	hypothetical protein			mobidb-lite (MOBIDB_LITE)	NA	NA	NA	NA
XC05g_04124	OG0003931	Chr1 : 4544318 - 4544473 _ +	E	hypothetical protein	hypothetical protein XFF6970_290009			no IPS match	NA	NA	NA	NA
XC05g_04125	OG0004045	Chr1 : 4544466 - 4546547 _ +	E	hypothetical protein	DNA methyltransferase	F:methyltransferase activity; P:methylation		IPR001525 (PFAM); PTHR10629 (PANTHER); PTHR10629:SF11 (PANTHER); IPR029063 (SUPERFAMILY)	1	Protein does not contain a CCBD within the first 150 amino acids	-	none
XC05g_04126	OG0004044	Chr1 : 4546544 - 4547395 _ +	E	hypothetical protein	DNA adenine methylase	F:site-specific DNA-methyltransferase (adenine-specific) activity; P:DNA methylation on adenine	Site-specific DNA-methyltransferase (adenine-specific)	IPR012327 (PRINTS); G3DSA:3.40.50.150 (GENE3D); IPR012327 (PFAM); IPR023095 (G3DSA:1.10.1020.GENE3D); IPR012263 (PIRSF); PTHR30481:SF4 (PANTHER); IPR012327 (PANTHER); IPR029063 (SUPERFAMILY)	0.99997	Protein does not contain a CCBD within the first 150 amino acids	-	possibly mitochondrial
XC05g_04127	OG0004043	Chr1 : 4547392 - 4547679 _ +	E	hypothetical protein	hypothetical protein			no IPS match	NA	NA	NA	NA
XC05g_04128	OG0004042	Chr1 : 4547666 - 4547887 _ +	E	hypothetical protein	hypothetical protein			no IPS match	NA	NA	NA	NA
XC05g_04129	OG0004041	Chr1 : 4548414 - 4548929 _ -	E	Antitoxin SocA	DUF4065 domain-containing protein			Coil (COILS); IPR025272 (PFAM)	NA	NA	NA	NA
