## Supplementary Table 4 for "Genomic acquisitions in emerging populations of *Xanthomonas vasicola* pv. *vasculorum* infecting corn in the U.S. and Argentina"

### Sheet: Sheet1
Target gene	Primer name	Sequence (5`-3`)	Product size (bp)	Annealing temperature (ºC)
Membrane protein	Xvv3-F	CAAGCAGAGCATGGCAAAC	207	55
	Xvv3-R	CACGTAGAACCGGTCTTTGG
Putative exported protein	Xvv5-F	CCGTCGAAATGGTCTCAACT	200	55
	Xvv5-R	CGGAAGAGTTGGAAGACAGC
16S rRNA	515-F	GTGCCAGCMGCCGCGGT	290	50
	806-R	GGACTACHVGGGTWTCTAAT
ATP synthase β chain (atpD)	atpD-F	GGGCAAGATCGTTCAGAT	512	60
	atpD-R	GCTCTTGGTCGAGGTGAT
